# TAT-1, a phosphatidylserine flippase, affects molting and regulates membrane trafficking in the epidermis of *C. elegans*

**DOI:** 10.1101/2024.09.15.613099

**Authors:** Shae M. Milne, Philip T. Edeen, David S. Fay

## Abstract

Membrane trafficking is a conserved process required for the movement and distribution of proteins and other macromolecules within cells. The *Caenorhabditis elegans* NIMA-related kinases NEKL-2 (human NEK8/9) and NEKL-3 (human NEK6/7) are conserved regulators of membrane trafficking and are required for the completion of molting. We used a genetic approach to identify reduction-of-function mutations in *tat-1* that suppress *nekl*-associated molting defects. *tat-1* encodes the *C. elegans* ortholog of mammalian ATP8A1/2, a phosphatidylserine (PS) flippase that promotes the asymmetric distribution of PS to the cytosolic leaflet of lipid membrane bilayers. CHAT-1 (human CDC50), a conserved chaperone, was required for the correct localization of TAT-1, and *chat-1* inhibition strongly suppressed *nekl* defects. Using a PS sensor, we found that TAT-1 was required for the normal localization of PS at apical endosomes and that loss of TAT-1 led to aberrant endosomal morphologies. Consistent with this, TAT-1 localized to early endosomes and to recycling endosomes marked with RME-1, the *C. elegans* ortholog of the human EPS15 homology (EH) domain-containing protein, EHD1. TAT-1, PS biosynthesis, and the PS-binding protein RFIP-2 (human RAB11-FIP2) were all required for the normal localization of RME-1 to apical endosomes. Consistent with these proteins functioning together, inhibition of RFIP-2 or RME-1 led to the partial suppression of *nekl* molting defects, as did the inhibition of PS biosynthesis. Using the auxin-inducible degron system, we found that depletion of NEKL-2 or NEKL-3 led to defects in RME-1 localization and that a reduction in TAT-1 function partially restored RME-1 localization in NEKL-3–depleted cells.

**ARTICLE SUMMARY:** Endocytosis is an essential process required for the movement of proteins and lipids within cells. NEKL-2 and NEKL-3, two evolutionarily conserved proteins in the nematode *Caenorhabditis elegans*, are important regulators of endocytosis. In the current study, the authors describe a new functional link between the NEKLs and several proteins with known roles in endocytosis including TAT-1, a conserved enzyme that moves lipids between the bilayers of cellular membranes. As previous work implicated NEKLs in developmental defects and cancer, the present study can provide new insights into how the misregulation of endocytosis affects human health and disease.
