## Supplemental File 2 for "TAT-1, a phosphatidylserine flippase, affects molting and regulates membrane trafficking in the epidermis of *C. elegans*"

### Sheet: Strains
Table S1: Strains used in this study.
name	genotype
WY1970	nekl-2(fd81) I; tat-1(fd392) III [E853K]; nekl-3(gk894345) X
WY1769	nekl-2(fd81) I; tat-1(fd147) III [E853K]; nekl-3(gk894345) X (5x back cross)
WY2045	nekl-2(fd81) I; tat-1(fd411) III [T3Stop]; nekl-3(gk894345) X
WY2154	nekl-2(fd81) I; tat-1(fd436) III [E170Q]; nekl-3(gk894345) X; fdEx286 [nekl-3+]
WY2153	nekl-2(fd81) I; tat-1(fd438) III [S1069* in Isoform A]; nekl-3(gk894345) X; fdEx286 [nekl-3+]
WY1763	pwIs439 [GFP::rab-5]
RT3649	nekl-2(pw27) I [nekl-2::aid]; ieSi57 II [Peft-3::mruby::tir1]; pwls439 [GFP::rab-5]
WY2090	nekl-2(pw27) I [nekl-2::AID]; ieSi57 II [Peft-3::mRuby::tir-1]; tat-1(fd421) III; pwIs439[GFP::rab-5]
WY2140	tat-1(fd421) III; pwIs439[GFP::rab-5]
WY2157	chat-1a(syb8250) IV [chat-1a::mKate]; pwIs439 [GFP::rab-5]
WY2166	rab-11.1(syb1555) I [GFP::rab-11.1]; chat-1(syb8250) IV [chat-1a::mKate]
WY2094	rab-11.1(syb1714) I [mScarlet::rab-11.1]; tat-1(fd421) III [E853K]
WY2155	tat-1(syb6834) III [tat-1c::GFP]; Phyp7::mScarlet::rab-10
WY2156	tat-1(fd421) III [E853K]; Phyp7::mScarlet::rab-10
WY2141	pwSi7 I [Phyp7::GFP::rab-7]; tat-1(fd421) III
RT3533	pwSi7 I [phyp7::GFP::rab-7]
RT4033	pwSi214 X [Phyp7::mScarlet::rme-1]
WY2146	tat-1(syb6834) III [tat-1c::GFP]; pwSi214 X [Phyp7::mScarlet::rme-1]
WY2147	tat-1(fd421) III [E853K]; pwSi214 X [Phyp7::mScarlet::rme-1]
WY2162	ieSi57 II [Peft-3::mRuby::tir-1]; nekl-3(fd419) X [nekl-3::AID]; pwSi132 [Phyp7::mNG::rme-1]
WY2164	pwSi132 [Phyp7::mNG::rme-1]
PHX8250	chat-1a(syb8250) IV [chat-1a::mKate]
WY2152	tat-1(syb6834) III; chat-1a(syb8250) IV [chat-1a::mKate]
WY1145	nekl-2(fd81) I; nekl-3(gk894345) X; fdEx286 [nekl-3+]
WY1409	nekl-3(sv3) X; fdEx318 [nekl-3+]
WY1133	nekl-3(gk506) X; fdEx280 [nekl-3+]
WY1227	nekl-2(gk839) I; fdEx296 [nekl-2+]
WY1165	nekl-2(fd91) I; fdEx278 [nekl-2+]
PHX6834	tat-1(syb6834) III [tat-1c::GFP]
PHX1714	rab-11.1(syb1714) I [mScarlet::rab-11.1]
WY2186	fdSi9 [Pnekl-3::mNG::LactC1C2]
WY2188	pwSi214 [Phyp7::mScarlet::rme-1]; fdSi9 [Pnekl-3::mNG::LactC1C2]
WY2190	chat-1(syb8250) IV [chat-1::mKate]; fdSi9 [Pnekl-3::mNG::LactC1C2]
WY2185	nekl-2(pw27) I [nekl-2::AID]; ieSi57 [Peft-3::mRuby::tir-1] II; pwSi132 [Phyp7::mNG::rme-1]
WY2162	pwSi132 [Phyp7::mNG::rme-1]; iesi57 [Peft-3::mRuby::tir-1]; nekl-3(fd419) [nekl-3::AID]
GLW93	clic-1(utx73) [mScarlet::3xMyc::clic-1] (acquired from CGC)
WY2084	syb6834 [tat-1c::GFP]; clic-1(utx73) [mScarlet::clic-1]
WY2091	tat-1(fd421) III; clic-1(utx73) V [mScarlet::clic-1]
RT3643	Phyp7::mScarlet::rab-10
RT3402	chc-1(pw17) IV [GFP::chc-1]
WY2095	chc-1(pw17) IV [GFP::chc-1]; nekl-3(fd419) X [nekl-3::AID]; ieSi57 [Peft-3::mRuby::tir-1]
WY2108	tat-1(fd421) III; chc-1(pw17) IV [GFP::chc-1]
WY2068	tat-1(syb6834) III [tat-1c::GFP]; pwSi19 [phyp7::RFP::rab-7]
WY2204	rab-11(syb1714) [mScarlet::rab-11.1]; pwIs439 [GFP::rab-5]
WY2205	pwSi19 [phyp7::RFP::rab-7]; pwIs439 [GFP::rab-5]
WY2208	pwIs439 [GFP::rab-5]; pwSi214 [Phyp7::mScarlet::rme-1]
WY2209	rab-11.1(syb1555) I [GFP::rab-11.1]; pwSi214 [phyp-7::mScarlet::rme-1]
WY2191	nekl-3(fd419) [nekl-3::AID]; ie57 [ Peft-3::mRuby::tir-1]; pwSi7 I [Phyp7::GFP::rab-7]
WY2110	ieSi57[Peft-3::mRuby::tir-1]; tat-1(fd421) III; chc-1(pw17) IV [GFP::chc-1]; nekl-3(fd419) X [nekl-3::AID]
WY2118	ieSi57 II [Peft3::mRuby::tir-1]; pw43 IV [tgn-38::GFP]; nekl-3(fd419) X [nekl-3::AID]
RT4337	pw43 IV [tgn-38::GFP]
PHX4645	lrp-1(syb4645) I [lrp-1::GFP]
WY2111	lrp-1(syb4645) I [lrp-1::GFP]; ieSi57[Peft-3::mRuby::tir-1] II; nekl-3(fd419) [nekl-3::AID] X

### Sheet: RNAi
Table S2: RNAi primer design
target	Forward (5' - 3')						Reverse (5' - 3')
tat-1	TAATACGACTCACTATAGGGAGA CCCGAGAACAAGGATGGTCA						TAATACGACTCACTATAGGGAGA CGCAGTTGCTCCAACCAAAA
chat-1	TAATACGACTCACTATAGGGAGACGCCCTTCGACAGCAAAAA						TAATACGACTCACTATAGGGAGAATCGAATTGGCAATCGCACC
pssy-1	TAATACGACTCACTATAGGGAGA ACTTCTCGGAACACTCGCTC						TAATACGACTCACTATAGGGAGA ACCGTTTTTAAGTTACGCGG
rme-1	TAATACGACTCACTATAGGGAGA TCGATCGCGGATATGATTTCACT						TAATACGACTCACTATAGGGAGA TCATAAGCCTATCCTGATACAAACC
rfip-2	TAATACGACTCACTATAGGGAGA CCTACGACACATCAGCCCAG						TAATACGACTCACTATAGGGAGA GATTCTTCTGAGAGCCGCCA

### Sheet: CRISPR
Table S3: CRISPR design
allele	external primers	internal primer	sgRNA	repair template	restriction enzyme
E853K	FWD: GTATAGTGAGTGGCTAAACTCGG Rev: GATACTAAATGCTCGATTCTGG	FWD: gACTTCTCCTGGTCCATGG REV: CCAGTCGTACTCGGATTGTTTG	ATTTTCGAGAGATGGACTAT	TCGAGCTGTGGTTTGCCATGTTCTCCGCGTGGTCTGGACAGACTATTTTCAAGAGATGGACAATTGataattaaaaatctaataaaatatgtccaatcgcggcggtttgatctacaa	MfeI
E170Q	FWD: AACCCCACAATTTGCTAGAGA REV: TCGAATTTTCGGCTTTCTTACTAGG	FWD:CACGTCCGAAACAAAATTATTCC REV: CCGAATTTTTGAGCTTTTTAAACGA	TTTAAAAATCAAACAAGCGC	AACAAGGAATGGCATATATTGAAACATCGAATTTAGATGGCCAAACGAATTTAAAAATCAAACAAGCGCTTGATATCACTTCAACAATGACTTCTCCGGAAAAATTG	MscI
T3STOP	FWD: CGCCTTTTCTGGCTGAATT REV: GGTGGTGGGGATCTCTGACT	FWD: cgatagcaaagaagtcgagg REV: ctcacgccggtttaaaagctg	TTGGAGCATAATGCCCACAG	tttaagcctatttttgggccttacCAAGATGGATATGTCGATTATTATCTCGAGCACTATTAGGGCATtatgctccaaaaagtgtttgacctcgacttctttgctatcgattt	XhoI
S1069STOP	FWD: gcgcgagatactgtagcctt REV: aaaggcgttgcaaaaaccga	FWD: catggttaagagcgtgctgacg REV: cgggtcgcaggattcaaagt	CA AAC GTA CTC GAA AAC ATG	acaatttactcatagattttcattccagCTATTCATGAAACGTACTCGAAAGCTAGCTGAGCTTTTGACATCATCTCTACGTGGCAGTACCACTGGA	NheI
